# *TET2* and *TP53* Mutations Cooperatively Modulate the Response to Inflammation to Promote Leukemic Transformation

**DOI:** 10.64898/2026.01.20.700390

**Authors:** Pablo Sánchez Vela, Brianna Kelly, Claudia Brady, Jonathan Foox, Jacob Glass, Richard P Koche, Matthew Wereski, Isabelle Csete, Sebastian El Ghaity-Beckley, Bridget K Marcellino, Ross L Levine, Alan H Shih

## Abstract

*TET2* is a commonly mutated gene in hematologic malignancies, including as an initiating event in clonal hematopoiesis (CH). Its mutation alters hematopoietic self-renewal, differentiation, and systemic inflammation responses. *TP53* mutations co-occur with *TET2* mutations and are also observed in patients with high-risk clonal hematopoiesis and hematologic malignancies. Using a murine model, we found that HSPCs with both mutations initially promoted a myeloproliferative phenotype. Over time these double mutant HSPCs acquire additional genomic alternations, leading to disease progression to acute leukemias including B-ALL. We observed enhanced inflammatory signatures at transformation and identified *NLRP1* as a target of TP53 activation. Decreased response to an inflammatory cell death pathway in the setting of *TP53* mutation allows cells to tolerate inflammatory stress. This pathway also modifies response to chemotherapies that induce protein translational stalling. Our results identify a hematopoietic stem cell stress response pathway with implications on adaptation to inflammation and chemotherapy tolerance.

**Significance:** *TET2* and *TP53* mutations co-operate leading to advanced hematologic malignancy. *TET2* mutations promote an inflammatory environment and *TP53* mutation supports tolerance to this inflammatory stress.
