## Supplemental Tables for "*TET2* and *TP53* Mutations Cooperatively Modulate the Response to Inflammation to Promote Leukemic Transformation"

### Sheet: STable 1
Supplemental Table 1. Somatic nucleotide variants, insertions, deletions in leukemic tissue compared to pooled normal
Tumor_Sample_Barcode	MGI.symbol	Transcript_ID	HGVSc	HGVSp_Short	t_var_freq
s1	Acvr1	ENSMUST00000090935	c.113N>T	p.E38V	0.0138889
s8	Ankrd11	ENSMUST00000098334	c.6868N>C	p.V2290L	0.4875
s5	Ar	ENSMUST00000052837	c.200N>A	p.R67Q	0.0168067
s3	Arid1b	ENSMUST00000115797	c.2938N>C	p.S980P	0.0439276
s2	Asxl2	ENSMUST00000153102	c.2771N>G	p.V924G	0.0186335
s2	Bcl11b	ENSMUST00000066060	c.1439N>T	p.A480V	0.04
s3	Blm	ENSMUST00000170315	c.695_697delNNN	p.E232del	0.0965251
s5	Blm	ENSMUST00000170315	c.695_697delNNN	p.E232del	0.0772201
s6	Blm	ENSMUST00000170315	c.695_697delNNN	p.E232del	0.0797872
s9	Blm	ENSMUST00000170315	c.695_697delNNN	p.E232del	0.0824176
s4	Ctcf	ENSMUST00000005841	c.764N>A	p.T255K	0.0819672
s7c	Ctcf	ENSMUST00000005841	c.770N>A	p.I257N	0.0752688
s6	Ctnnb1	ENSMUST00000007130	c.1004N>C	p.K335T	0.110032
s3	Cux1	ENSMUST00000175975	c.328_329insCGTATCATTAAAAAA	p.Q110delinsPYH*KK	0.104305
s3	Cux1	ENSMUST00000175975	c.304_305insT	p.P102Lfs*22	0.14382
s5	Cux1	ENSMUST00000175975	c.328_329insCGTATCATTAAAAAA	p.Q110delinsPYH*KK	0.105603
s5	Cux1	ENSMUST00000175975	c.304_305insT	p.P102Lfs*22	0.154545
s7c	Cux1	ENSMUST00000175975	c.328_329insCGTATCATTAAAAAA	p.Q110delinsPYH*KK	0.073903
s7c	Cux1	ENSMUST00000175975	c.304_305insT	p.P102Lfs*22	0.125424
s6	Daxx	ENSMUST00000170075	c.1378_1380delNNN	p.E469del	0.0821918
s8	Daxx	ENSMUST00000170075	c.1378_1380delNNN	p.E469del	0.105263
s9	Erbb2	ENSMUST00000058295	c.2696N>T	p.R899L	0.0176991
s3	Esco1	ENSMUST00000025142	c.1425N>A	p.N475K	0.0141643
s5	Fgf3	ENSMUST00000105898	c.433N>T	p.R145W	0.0769231
s5	Fgfr1	ENSMUST00000084027	c.1678N>T	p.I560F	0.059633
s5	Fgfr1	ENSMUST00000084027	c.1996_1997insTTTTTTTTAA	p.W666Ffs*8	0.0915751
s5	Fgfr1	ENSMUST00000084027	c.2000_2001insAC	p.M667Ifs*48	0.0971223
s5	Fgfr1	ENSMUST00000084027	c.2003_2004insGA	p.P669Tfs*46	0.0974729
s5	Fgfr1	ENSMUST00000084027	c.2006_2020delNNNNNNNNNNNNNNN	p.P669_D674delinsH	0.0909091
s5	Fgfr1	ENSMUST00000084027	c.2024_2025insA	p.I676Dfs*49	0.107692
s7c	Fgfr1	ENSMUST00000084027	c.2024_2025insA	p.I676Dfs*49	0.0725806
s2	Flt4	ENSMUST00000020617	c.1483N>A	p.Q495K	0.0234114
s5	Fubp1	ENSMUST00000166984	c.175N>A	p.Q59K	0.0437956
s4	Gata2	ENSMUST00000015197	c.195_196delNN	p.V70Ffs*131	0.0780488
s8	Gata2	ENSMUST00000015197	c.195_196delNN	p.V70Ffs*131	0.109375
s2	Grem1	ENSMUST00000099575	c.13N>A	p.A5T	0.0451807
s3	Gtf2i	ENSMUST00000059042	c.59N>A	p.R20K	0.151961
s4	Hist1h1e	ENSMUST00000062045	c.332N>A	p.A111E	0.0112045
s8	Hist1h2ae	ENSMUST00000102969	c.88N>A	p.R30S	0.0113379
s8	Hist1h3c	ENSMUST00000091752	c.80N>A	p.R27H	0.0105263
s2	Kdm6a	ENSMUST00000052368	c.3710N>G	p.I1237S	0.336493
s3	Kmt2d	ENSMUST00000023741	c.9852_9854delNNN	p.Q3284del	0.144487
s4	Kmt2d	ENSMUST00000023741	c.9852_9854delNNN	p.Q3284del	0.138686
s5	Kmt2d	ENSMUST00000023741	c.9852_9854delNNN	p.Q3284del	0.144385
s2	Kmt2d	ENSMUST00000023741	c.9852_9854delNNN	p.Q3284del	0.142132
s1	Kmt2d	ENSMUST00000023741	c.9852_9854delNNN	p.Q3284del	0.122581
s9	Kmt2d	ENSMUST00000023741	c.9852_9854delNNN	p.Q3284del	0.138211
s7c	Kmt2d	ENSMUST00000023741	c.9852_9854delNNN	p.Q3284del	0.104972
s7c	Mdc1	ENSMUST00000082337	c.1190N>T	p.E397V	0.010846
s2	Ncor1	ENSMUST00000018645	c.3607N>T	p.P1203S	0.0141343
s6	Notch2	ENSMUST00000079812	c.4633N>T	p.G1545C	0.0152672
s5	Pdgfra	ENSMUST00000168162	c.1091N>A	p.T364N	0.0333333
s9	Rad51c	ENSMUST00000007790	c.307N>A	p.E103K	0.167702
s6	Rad54l	ENSMUST00000102704	c.325N>A	p.L109I	0.015873
s1	Rbm10	ENSMUST00000115374	c.360N>T	p.E120D	0.033557
s7c	Rbm10	ENSMUST00000115374	c.360N>T	p.E120D	0.0239521
s3	Samhd1	ENSMUST00000057725	c.1736N>G	p.V579G	0.0517928
s4	Samhd1	ENSMUST00000057725	c.1736N>G	p.V579G	0.0882353
s7c	Setd1a	ENSMUST00000047075	c.1940N>C	p.L647P	0.0239234
s4	Whsc1l1	ENSMUST00000142395	c.408_410delNNN	p.P147del	0.0946746
s5	Whsc1l1	ENSMUST00000142395	c.408_410delNNN	p.P147del	0.0927835
s2	Whsc1l1	ENSMUST00000142395	c.408_410delNNN	p.P147del	0.0976744
s1	Whsc1l1	ENSMUST00000142395	c.408_410delNNN	p.P147del	0.0978261
s6	Whsc1l1	ENSMUST00000142395	c.408_410delNNN	p.P147del	0.0945946
s9	Whsc1l1	ENSMUST00000142395	c.408_410delNNN	p.P147del	0.12069

### Sheet: STable 2
Supplemental Table 2. Differentially Expressed Genes in Tet2-/- Tp53-/- leukemic LSKs vs WT
	baseMean	log2FoldChange	lfcSE	stat	pvalue	padj
RP23-431F3.1	67.6591	-10.4571	1.94817	-5.36763	7.97762e-08	5.37987e-05
Ighv11-2	113.339	-9.82907	2.83372	-3.46861	0.000523151	0.0469238
Ighv1-80	100.882	-7.77782	1.94508	-3.99872	6.36861e-05	0.0105418
RP23-33N12.2	73.8846	-6.88662	0.789641	-8.72119	2.75282e-18	7.16047e-15
RP24-74L7.3	142.753	-6.54183	1.38579	-4.72065	2.35092e-06	0.000922922
Myog	5.31395	-6.24887	1.67345	-3.73412	0.00018837	0.0228656
RP24-74L7.6	29.0736	-5.64099	1.33434	-4.22755	2.36248e-05	0.00537701
RP23-410L16.5	17.6591	-5.62924	1.38832	-4.05471	5.01961e-05	0.0089605
Ppp2r2b	16.1457	-5.60025	1.28019	-4.37455	1.21681e-05	0.00335693
Rps2-ps11	119.066	-5.26262	1.30071	-4.04597	5.2106e-05	0.00921112
Wnt6	7.10478	-5.25539	1.49445	-3.51659	0.00043712	0.0412388
Gm10478	8.56623	-4.83482	1.19209	-4.05574	4.9975e-05	0.0089605
Rxrg	11.3025	-4.73	1.31037	-3.60967	0.000306592	0.0326704
Nlrp1a	93.564	-4.67592	0.514128	-9.09486	9.47065e-20	2.87403e-16
Ighv1-78	9.01267	-4.66688	1.21143	-3.85236	0.000116984	0.016512
RP23-192C21.3	67.909	-4.64715	0.764723	-6.0769	1.22524e-09	1.39433e-06
RP23-8J15.1	55.4028	-4.57576	1.12702	-4.06007	4.9059e-05	0.0089605
Creb5	60.4946	-4.53271	1.04528	-4.33635	1.44868e-05	0.00370833
RP23-85B15.5	11.0807	-4.53117	1.10614	-4.09638	4.19669e-05	0.00804352
RP23-75E19.1	28.8861	-4.45592	1.28944	-3.4557	0.00054887	0.0478173
Thbs1	155.037	-4.43968	0.732303	-6.06263	1.33912e-09	1.43428e-06
Fap	11.206	-4.10717	1.03068	-3.98493	6.75005e-05	0.0110725
Ddx4	166.81	-4.06079	0.62526	-6.49456	8.32788e-11	1.0831e-07
Tnfsf13os	109.497	-4.05468	0.550233	-7.36904	1.71866e-13	2.60778e-10
RP23-201O19.1	62.5185	-4.01634	0.926313	-4.33584	1.45207e-05	0.00370833
RP24-286J21.7	591.175	-4.0002	0.539319	-7.41715	1.19672e-13	1.98089e-10
RP24-325N9.4	14.3843	-3.89472	1.07589	-3.61999	0.00029461	0.0317412
Pitx2	18.4931	-3.80157	1.00494	-3.78289	0.000155019	0.0201613
Fxyd1	24.02	-3.66107	0.957116	-3.8251	0.000130717	0.0177619
Trib2	78.5162	-3.50022	0.802399	-4.3622	1.28762e-05	0.00344779
Lmo7	49.1023	-3.33755	0.770567	-4.33129	1.48236e-05	0.00370833
Tmem88	20.4396	-3.25563	0.889915	-3.65836	0.000253839	0.0298187
RP24-448D10.1	6.92065	-3.23672	0.928511	-3.48592	0.000490439	0.0453295
RP23-285D3.2	278.995	-3.227	0.769247	-4.19501	2.72857e-05	0.00598575
Rpl13-ps6	30.8929	-3.22377	0.904079	-3.56581	0.000362734	0.0362894
Hist1h2ac	518.895	-3.08849	0.729367	-4.23448	2.29076e-05	0.00527977
Gas6	53.7352	-3.07983	0.673753	-4.57116	4.85041e-06	0.00166634
Pgr	132.152	-2.94383	0.667495	-4.41027	1.03244e-05	0.00298391
Rpl3-ps2	40.1946	-2.83847	0.648031	-4.38015	1.186e-05	0.00335693
Slc16a12	100.128	-2.78732	0.800777	-3.48077	0.000499982	0.0458064
Lgr5	21.7937	-2.65762	0.648429	-4.09856	4.15735e-05	0.00804352
Rag2	123.692	-2.59671	0.648597	-4.00358	6.2391e-05	0.0104222
Slc35d3	208.618	-2.59382	0.4051	-6.4029	1.52453e-10	1.85057e-07
Fos	1906.15	-2.59104	0.718299	-3.60718	0.00030954	0.0326704
Arpp21	151.044	-2.57078	0.571641	-4.49719	6.88559e-06	0.00219952
RP23-283N14.2	18.0973	-2.54179	0.71811	-3.53955	0.000400802	0.0386127
Prkaa2	83.9082	-2.41409	0.632107	-3.81911	0.000133931	0.0179457
Hist2h4	140.946	-2.32204	0.562009	-4.13169	3.60112e-05	0.0072054
RP23-209N19.6	39.5903	-2.30165	0.594124	-3.87402	0.000107054	0.0155939
Chad	27.4078	-2.27051	0.6342	-3.58012	0.00034344	0.0353045
Fosb	278.612	-2.23904	0.554443	-4.03837	5.38249e-05	0.0092457
Igf2r	120.648	-2.22038	0.579261	-3.83312	0.00012653	0.0174963
Synpo2	94.5989	-2.15408	0.602494	-3.57528	0.000349856	0.0353898
Tulp2	20.6612	-2.148	0.613483	-3.50132	0.000462963	0.0430083
Ighv1-77	48.5638	-2.0872	0.486742	-4.28811	1.802e-05	0.0044339
Hist3h2a	206.024	-2.08677	0.388654	-5.36921	7.90821e-08	5.37987e-05
Rnu3a	59.4216	-2.04756	0.564567	-3.62678	0.000286975	0.0314773
RP23-328F3.3	24.6911	-2.03709	0.55968	-3.63974	0.000272915	0.0310435
Gm9493	60.7818	-2.01718	0.450857	-4.4741	7.67338e-06	0.00240891
Rnu3b1	87.6418	-2.00899	0.537409	-3.73828	0.000185281	0.0226416
Trp53	4461.7	-1.97856	0.466229	-4.24375	2.19818e-05	0.00519773
Emp1	146.422	-1.79831	0.5172	-3.47701	0.000507041	0.046161
Dubr	51.3211	-1.77605	0.495009	-3.58792	0.000333323	0.0348801
Zfp36	2797.79	-1.69201	0.480504	-3.52132	0.0004294	0.0407214
RP23-383N15.1	351.551	-1.66486	0.365306	-4.55744	5.17808e-06	0.00174597
Hist1h2be	195.261	-1.54451	0.4056	-3.80796	0.000140117	0.0186222
Rpl34	2965.59	-1.51683	0.40236	-3.76984	0.000163349	0.020799
Ppp1r15a	888.711	-1.48657	0.290407	-5.11891	3.07303e-07	0.000151226
Lrrc75a	128.193	-1.35431	0.335843	-4.03257	5.51696e-05	0.00938811
RP23-137B16.3	149.022	-1.31265	0.373885	-3.51083	0.000446707	0.041711
Il7r	266.835	-1.23747	0.330678	-3.74221	0.000182412	0.0224416
Arl11	652.32	-1.22623	0.346142	-3.54255	0.00039628	0.0383801
Rogdi	1199.78	1.04546	0.300382	3.48042	0.00050063	0.0458064
Atp10d	1143.26	1.06011	0.291468	3.63714	0.000275681	0.0310435
Ifngr1	4300.66	1.08248	0.313123	3.45704	0.00054614	0.0478083
Rassf4	2403.8	1.17827	0.323028	3.64756	0.000264741	0.0307032
Tpm4	3069.81	1.18724	0.327186	3.62865	0.000284905	0.0314773
Igtp	1630.11	1.19392	0.33414	3.57311	0.000352769	0.0354874
Rgs10	798.865	1.27075	0.361748	3.5128	0.000443413	0.0416168
Gna14	128.329	1.2857	0.353025	3.64196	0.000270572	0.0310435
Gm2a	11290.5	1.32126	0.372913	3.54308	0.000395487	0.0383801
Wdfy1	637.079	1.32426	0.283062	4.67834	2.89213e-06	0.0010532
Gstcd	537.358	1.41373	0.367708	3.84472	0.000120692	0.0169043
Dtx4	419.127	1.42281	0.352121	4.04067	5.32982e-05	0.00924242
Cd68	1314.01	1.47605	0.425722	3.46717	0.000525974	0.0469457
Serpina3g	8391.01	1.53918	0.360802	4.266	1.99013e-05	0.00483151
Csf1r	1848.95	1.54905	0.432495	3.58166	0.000341413	0.0353045
AC121847.1	815.001	1.54917	0.390864	3.96346	7.3872e-05	0.0120095
Aldh3b1	179.488	1.55094	0.435246	3.56337	0.000366118	0.0363438
Tyrobp	3730.04	1.59622	0.437194	3.65105	0.000261169	0.0304831
Dhx40	569.955	1.60276	0.405837	3.94928	7.83864e-05	0.0121988
Atp8b4	3748.86	1.60717	0.441936	3.63666	0.0002762	0.0310435
RP23-32C18.5	532.762	1.61396	0.364702	4.42541	9.62578e-06	0.0029211
Hvcn1	192.442	1.67726	0.30525	5.4947	3.91366e-08	3.23909e-05
Csf2rb2	213.942	1.69715	0.488442	3.47461	0.00051159	0.0461939
Ctsg	13959.4	1.76484	0.489357	3.60645	0.000310411	0.0326704
Irf8	18780.7	1.7784	0.443987	4.00552	6.18823e-05	0.0104222
Lag3	98.4874	1.78242	0.452395	3.93995	8.14973e-05	0.0124698
Slc2a6	286.194	1.84168	0.437869	4.20601	2.59921e-05	0.00577151
Kmo	952.311	1.86986	0.501342	3.72971	0.000191703	0.023116
GRp18	319.212	1.87467	0.489981	3.826	0.000130243	0.0177619
St8sia1	58.4756	1.92038	0.497448	3.86046	0.000113174	0.0162257
Cybb	340.307	1.99151	0.523601	3.80348	0.000142676	0.018825
Selp	1568.49	1.99568	0.441939	4.51574	6.3096e-06	0.00208882
Slfn2	859.627	2.01375	0.375066	5.36904	7.9157e-08	5.37987e-05
Ccr2	2660.46	2.02267	0.483684	4.18179	2.89219e-05	0.00619542
RP23-145F9.3	67.5454	2.04504	0.424913	4.81285	1.48796e-06	0.000615746
Tjp1	104.951	2.05788	0.447199	4.60172	4.19013e-06	0.00146719
Ifi30	1212.47	2.06716	0.56976	3.62813	0.000285483	0.0314773
Gpr183	304.069	2.06762	0.5026	4.11386	3.89095e-05	0.00770069
Phf11c	285.005	2.08832	0.505249	4.13325	3.57663e-05	0.0072054
H2-DMb1	3251.06	2.10681	0.532636	3.95543	7.63974e-05	0.012096
Tmem119	557.996	2.11217	0.398867	5.29542	1.18741e-07	7.2068e-05
Tmem156	178.044	2.12448	0.525756	4.04081	5.32664e-05	0.00924242
Tlr12	190.519	2.14113	0.57702	3.71067	0.000206713	0.0246002
Ctsh	2750.54	2.17738	0.552461	3.94124	8.10625e-05	0.0124698
Sh2d1b1	110.978	2.19294	0.581021	3.77429	0.000160461	0.0205752
Klrd1	533.726	2.20938	0.620662	3.55971	0.000371262	0.0363438
Pik3r6	219.57	2.22868	0.504511	4.4175	9.98475e-06	0.0029323
Hck	601.49	2.2744	0.583576	3.89735	9.72528e-05	0.0143966
Nrp1	469.112	2.28084	0.380807	5.98948	2.1051e-09	2.12943e-06
Cyp4f18	110.155	2.31865	0.647878	3.57883	0.000345134	0.0353045
Alpk1	388.228	2.32174	0.434501	5.34347	9.11822e-08	5.92945e-05
Xcr1	240.27	2.32795	0.629069	3.70063	0.000215062	0.0254276
Met	262.244	2.33516	0.442116	5.28178	1.27932e-07	7.51416e-05
Serpine2	363.896	2.36988	0.656947	3.60742	0.00030926	0.0326704
Ppfia4	867.142	2.37347	0.4841	4.90286	9.44527e-07	0.000409475
Rab7b	910.935	2.42478	0.597416	4.05879	4.93281e-05	0.0089605
Mpeg1	2197.14	2.44728	0.518717	4.71795	2.38232e-06	0.000922922
Clec9a	311.721	2.47048	0.628155	3.93292	8.39197e-05	0.0127334
Tlr3	176.655	2.48166	0.685083	3.62242	0.000291863	0.0317412
Cyp27a1	471.743	2.51138	0.701445	3.58029	0.000343207	0.0353045
RP23-458B6.23	50.5392	2.52087	0.707907	3.56102	0.000369422	0.0363438
Amica1	552.776	2.53447	0.580484	4.36613	1.26467e-05	0.00343688
Ms4a6c	3792.03	2.54498	0.52665	4.83239	1.34904e-06	0.00057124
Sulf2	131.2	2.54691	0.722119	3.527	0.000420292	0.0402773
Mnda	161.69	2.60562	0.682294	3.81891	0.000134041	0.0179457
H2-DMb2	561.854	2.62327	0.618569	4.24086	2.22662e-05	0.00519773
Naaa	1819.09	2.66132	0.690784	3.8526	0.00011687	0.016512
Pmaip1	261.448	2.68323	0.504055	5.32329	1.01908e-07	6.39843e-05
Xkr6	79.5266	2.71275	0.684829	3.9612	7.45729e-05	0.0120161
Cd83	153.541	2.77368	0.80079	3.46369	0.000532828	0.0472203
Nlrp1b	122.505	2.77455	0.540686	5.13154	2.87375e-07	0.000145348
Ckb	1032.79	2.77694	0.731488	3.79629	0.000146876	0.0192396
Cd7	473.799	2.80849	0.775758	3.62031	0.000294247	0.0317412
Cxcr3	219.274	2.81166	0.659996	4.26012	2.04318e-05	0.00489503
F13a1	4473.64	2.82188	0.499327	5.65137	1.59174e-08	1.44912e-05
Upk1b	90.2093	2.82829	0.640148	4.41819	9.9532e-06	0.0029323
Zfp366	76.5565	2.85951	0.660297	4.33064	1.48675e-05	0.00370833
Ly86	3226.88	2.90689	0.614943	4.72708	2.27767e-06	0.000921594
RP24-124B23.7	92.0315	2.91393	0.401442	7.25864	3.90999e-13	5.47639e-10
Slamf7	516.148	2.92814	0.700864	4.17789	2.94223e-05	0.00622932
Ifi207	136.852	2.92941	0.651137	4.49891	6.83032e-06	0.00219952
RP23-458B6.6	109.208	2.96497	0.788218	3.76161	0.000168825	0.0209113
Scimp	65.044	2.98587	0.859455	3.47415	0.000512477	0.0461939
Ffar4	49.2197	2.99078	0.773943	3.86435	0.000111387	0.0160963
Rnd3	404.409	3.02194	0.73547	4.10886	3.97616e-05	0.00778472
Ifitm6	182.929	3.04427	0.808399	3.7658	0.000166015	0.0208539
RP24-475C24.13	119.559	3.04645	0.383083	7.95244	1.82867e-15	3.6996e-12
Gpr35	177.809	3.05047	0.729238	4.1831	2.87566e-05	0.00619542
Nostrin	109.732	3.0831	0.754028	4.08884	4.33529e-05	0.00814577
Pld4	2494.45	3.12658	0.56536	5.53024	3.19791e-08	2.77274e-05
Gzmb	168.634	3.14081	0.878395	3.57562	0.000349398	0.0353898
Itgae	126.464	3.15809	0.911958	3.46298	0.000534237	0.0472203
RP23-392C8.4	1395.37	3.19145	0.332253	9.60547	7.58148e-22	2.76087e-18
Cd8a	56.7202	3.22017	0.865264	3.72161	0.000197959	0.0237134
Olfm1	162.491	3.2219	0.856513	3.76165	0.000168794	0.0209113
Snx22	147.659	3.25089	0.89291	3.64078	0.000271811	0.0310435
Plpp1	67.7619	3.26954	0.927407	3.52546	0.000422749	0.0403006
Tns4	96.8529	3.2779	0.867068	3.78044	0.000156549	0.0202159
Serpina3f	590.791	3.29486	0.625553	5.26712	1.3858e-07	7.88522e-05
Tigit	25.3909	3.31737	0.958698	3.46028	0.000539606	0.0474645
Strip2	110.725	3.32134	0.932486	3.56181	0.000368303	0.0363438
Rtn4rl1	275.117	3.39594	0.813589	4.17402	2.99277e-05	0.00626349
Batf3	248.614	3.45951	0.885766	3.90567	9.39655e-05	0.014024
RP23-45K23.3	39.4603	3.49412	0.854596	4.08862	4.33952e-05	0.00814577
March1	362.611	3.52083	0.750929	4.68863	2.75041e-06	0.00102203
H2-Ab1	28034.7	3.57651	0.767342	4.66091	3.14821e-06	0.00112397
RP23-205D10.2	116.461	3.59109	0.820637	4.37598	1.20889e-05	0.00335693
Tlr11	136.397	3.59685	0.910669	3.94968	7.82561e-05	0.0121988
Cd300lg	132.054	3.63442	0.837943	4.33731	1.44235e-05	0.00370833
H2-Aa	14495	3.64558	0.716152	5.09052	3.5709e-07	0.000171103
Aif1	736.954	3.65289	1.00532	3.63357	0.000279521	0.0312241
Mtmr9	2777.43	3.66336	0.353966	10.3495	4.20752e-25	1.91526e-21
Phf11a	144.049	3.69499	0.910279	4.05918	4.9246e-05	0.0089605
H2-Eb1	10018.7	3.70158	0.754032	4.90905	9.15195e-07	0.000406436
Rpl34-ps1	340.187	3.71645	0.449159	8.27424	1.29279e-16	2.94238e-13
Cd74	29470	3.86235	0.781391	4.94292	7.69625e-07	0.000350333
Ifi205	917.06	4.03428	0.811107	4.9738	6.56547e-07	0.000306523
Id2	5725.42	4.12933	1.05342	3.91992	8.85787e-05	0.0133293
RP23-182K18.1	179.877	4.15778	0.80223	5.18278	2.18608e-07	0.000117071
Gpr141	382.396	4.17831	0.80073	5.21813	1.80743e-07	9.97264e-05
Rbpsuh-rs3	71.0689	4.23352	0.539148	7.85226	4.08619e-15	7.44013e-12
Plbd1	2776.22	4.24396	1.07258	3.95677	7.59694e-05	0.012096
Lifr	241.286	4.3626	1.1211	3.89134	9.96905e-05	0.0146384
Mycl	435.224	4.49158	1.08614	4.13536	3.54402e-05	0.0072054
Klrk1	1501.21	4.51844	1.01097	4.46943	7.84292e-06	0.00242041
RP23-357I14.1	82.3003	4.55695	0.845471	5.38983	7.05226e-08	5.35032e-05
RP23-57A17.2	29.2652	4.58223	0.790626	5.79569	6.8039e-09	6.52029e-06
Prf1	49.9746	4.67166	1.35334	3.45196	0.000556526	0.0482534
CAAA01093177.1	454.995	4.87706	0.37837	12.8897	5.14721e-38	9.37204e-34
Eif5al3-ps	463.405	4.99512	0.467861	10.6765	1.3114e-26	7.95934e-23
RP23-470P10.2	13.0359	5.06102	1.21389	4.16924	3.05614e-05	0.00632344
Arhgap22	29.9177	5.15625	1.36926	3.76572	0.000166071	0.0208539
Prss30	96.4325	5.30814	1.03163	5.14539	2.66972e-07	0.000138887
RP23-320I11.6	12.5966	6.41756	1.36664	4.69587	2.65476e-06	0.00100704
Gbp2b	320.749	7.65476	0.672083	11.3896	4.711e-30	4.2889e-26

### Sheet: STable 3
Supplemental Table 3. Plasma cytokine levels (pg/mL)
Genotype	Sample	Eotaxin	EPO	Fractalkine	G-CSF	GM-CSF	IFNβ-1	IFNγ	IL-10	IL-11	IL-12p40	IL-12p70	IL-13	IL-15	IL-16	IL-17	IL-1α	IL-1β
WT	S1	1580.74	265.1	353.72	324.15	25.83	8099.03	5.08	19.37	58.58	13.96	76.75	43.96	300.18	2617.19	22.98	127.42	27.46
WT	S2	1392.58	319.01	356.22	493.94	27.33	371.75	8.86	11.96	53.48	21.57	47.51	31.2	87.73	3075.52	7.47	122.63	18.29
WT	S3	1478.66	308.12	430.9	601.89	25.83	176.68	2.18	10.81	69.63	13.96	35.8	34.41	115.51	4464.48	12.01	42.3	6.84
Tet2 P53	S4	1097.57	1209.92	271.29	403.51	28.79	204.15	8.34	46.03	12.37	21.57	32	78.29	123.47	OOR >	3	182.14	4.97
Tet2 P53	S5	1500.03	731.83	292.59	10659	30.2	259.36	18.89	646.94	31.2	53.37	43.55	102.82	215.52	OOR >	3.86	303.71	24.16
Tet2 P53	S6	1633.83	4459.07	665.32	4371.81	31.57	251.8	11.96	180.22	35.33	30.83	43.55	75.2	127.45	OOR >	6.71	289.21	19.98
Tet2 P53	S7	574.68	1996.91	452.2	3232.67	28.79	226.68	12.47	716.73	14.55	37.92	24.55	96.71	83.77	OOR >	3.39	177.78	17.44
Genotype	Sample	IL-2	IL-20	IL-3	IL-4	IL-5	IL-6	IL-7	IL-9	IP-10	KC	LIF	LIX	M-CSF	MCP-1	MCP-5	MDC	MIG
WT	S1	17.36	70.08	3.02	3.68	26.66	22.55	11.45	44.76	427.87	76.54	0.46	415.33	31.22	166.77	182.74	81.56	708.57
WT	S2	31.76	90.36	2.02	2.03	67.21	4.57	5.68	34.55	130.27	88.33	2.19	2417.28	27.37	104.9	183.08	219.59	814.91
WT	S3	33.23	88.93	1.66	0.52	18.62	6.84	7.12	57.5	108.09	139.75	0.34	5583.21	36.85	87.58	361.23	84.38	932.32
Tet2 P53	S4	73.12	43.24	3.02	0.52	3.62	9.93	5.68	48.59	249.72	92.23	1.14	669.13	59.76	111.95	1379.31	2544.33	7672.93
Tet2 P53	S5	64.19	60.91	9.26	1	11.57	208.72	11.45	42.21	1193.73	131.2	5.53	922.61	79.53	486.67	10394.1	9703.91	10127.9
Tet2 P53	S6	79.48	62.83	4.71	0.94	8.45	141.57	10	87.79	1162.3	452.63	2.55	776.48	63.13	1036.15	10394.1	9703.91	8175.67
Tet2 P53	S7	40.34	68.32	3.96	OOR <	3.18	14.68	7.48	29.45	327.18	248.61	0.34	246.7	56.36	146.77	938.5	254.46	8279.33
Genotype	Sample	MIP-1α	MIP-1β	MIP-2	MIP-3α	MIP-3β	RANTES	TARC	TIMP-1	TNFα	VEGF
WT	S1	145.47	160	312.64	87.82	246.31	50.14	69.94	2372.53	49.96	0.8
WT	S2	128.56	80.28	213.15	83.44	174.73	22.38	70.86	1884.51	21.12	1.33
WT	S3	103.73	158.03	172.74	183.76	253.27	35.99	66.88	2559	18.09	1.26
Tet2 P53	S4	108.3	317.6	324.08	77.34	2456.93	152.61	149.92	4123.69	27.43	1.36
Tet2 P53	S5	219.34	919.21	275.03	124.52	3184.01	295.58	250.06	OOR >	91.06	134.06
Tet2 P53	S6	571.38	1259.5	384.86	175.73	2866.58	432.96	347.92	OOR >	74.65	2.72
Tet2 P53	S7	148.55	501.08	345.7	109.11	3018.39	347.47	70.56	15163.4	177.74	146.68

### Sheet: STable 4
Supplemental Table 4. Primers used in project.
CRISPR	CRISPR NLRP1 sg1	CACCG ATACTGAGCCACCAGGTACG
	CRISPR NLRP1 sg2	CACCG ACGTTTCATCCAGAGGCCAT
	CRISPR NLRP1 Sg3	CACCG AGATCCTGTCTAGGCCAGAG
	CRISPR CTRL	caccg GCGGGCAGAACGACCCTGAC
qPCR	mGapdh F	AGGTCGGTGTGAACGGATTTG
	mGapdh R	TGTAGACCATGTAGTTGAGGTCA
	mActin F	GGCTGTATTCCCCTCCATCG
	mActin R	CCAGTTGGTAACAATGCCATGT
	mNlrp1a F	GGTGGTGTGAAGATGTTGTGT
	mNlrp1a R	TCCATGTTCATCGTAGGGACC
	mIFNG F	ATGAACGCTACACACTGCATC
	mIFNG R	CCATCCTTTTGCCAGTTCCTC
	mTNFa F	CCCTCACACTCAGATCATCTTCT
	mTNFa R	GCTACGACGTGGGCTACAG
	mCasp1 F	ACAAGGCACGGGACCTATG
	mCasp1 R	TCCCAGTCAGTCCTGGAAATG
	mSTAT1F	TCACAGTGGTTCGAGCTTCAG
	mSTAT1R	CGAGACATCATAGGCAGCGTG
	h-p21_F	TGTCCGTCAGAACCCATGC
	h-p21_R	AAAGTCGAAGTTCCATCGCTC
	hNLRP1F	GCAGTGCTAATGCCCTGGAT
	hNLRP1R	GAGCTTGGTAGAGGAGTGAGG
	hGAPDH F	GGAGCGAGATCCCTCCAAAAT
	hGAPDH R	GGCTGTTGTCATACTTCTCATGG
	hNLRP3F	GATCTTCGCTGCGATCAACAG
	hNLRP3R	CGTGCATTATCTGAACCCCAC
genotyping	WTF p53sko	ACA GCG TGG TGG TAC CTT AT
	WTR p53sko	TAT ACT CAG AGC CGG CCT
	MTR p53sko	CTA TCA GGA CAT AGC GTT GG
	Tet2 F	AAGAATTGCTACAGGCCTGC
	Tet2 R	TTCTTTAGCCCTTGCTGAGC
	Tet2 Loxp	TAGAGGGAGGGGGCATAAGT
	Cre F	CAA GTG ACA GCA ATG CTG TTT CAC
	Cre R	CAG GTA TCT CTG ACC AGA GTC ATC
	ctrl F	GGC TGG CCC TGT ATT CCT GAT
	ctrl R	TCT TCT GAC CCT TCC CTA CTG AGC
CRISPR editing seq primers	hNLRP1 sg1 MS F	AGGGCAGTTCCATGTCACTG
	hNLRP1 sg1 MS R	GCGTCTATCTGTAGGTGCCC
	hNLRP1 sg2 MS F	GTGCCCTGTCCAGTAAACCA
	hNLRP1 sg2 MS R	CCCCCAGAAATCTCTGCCTC
	hNLRP1 sg3 MS F	TCCTTCCTGCTGGACTCAGA
	hNLRP1 sg3 MS R	GGCCTGGATACCCAAGAACC
qPCR genomic deletion copy	hNLRP1_F2	ATACTTCCCGAGGCATCCTT
	hNLRP1_R2	TTGCTTGCCTTTCATCTGTG
	hTP53 F2	GAAGACCCAGGTCCAGATGA
	hTP53 R2	CTGCCCTGGTAGGTTTTCTG
	IFNB1-F	GGTTACCTCCGAAACTGAAGA
	IFNB1-R	CCTTTCATATGCAGTACATTAGCC
